# Evaluation of oral baits and distribution methods for Tasmanian devils (*Sarcophilus harrisii*)

**DOI:** 10.1101/2022.04.13.486902

**Authors:** Sean Dempsey, Ruth J. Pye, Amy T. Gilbert, Nicholas M. Fountain-Jones, Jennifer M. Moffat, Sarah Benson-Amram, Timothy J. Smyser, Andrew S. Flies

**Affiliations:** Menzies Institute for Medical Research, College of Health and Medicine, University of Tasmania, Hobart, TAS, 7000, Australia; School of Natural Sciences, College of Science and Engineering, University of Tasmania, Hobart, TAS, 7001, Australia; National Wildlife Research Center, USDA, APHIS, Wildlife Services, Fort Collins, CO, USA; University of British Columbia

**Author notes:** **Correspondence** Andrew S. Flies, PhD, Menzies Institute for Medical Research, College of Health and Medicine, University of Tasmania, Private Bag 23, Hobart TAS 7000.

**Keywords:** transmissible cancer, devil facial tumour disease, oral vaccine, wildlife disease, bait dispenser, feeding behaviour, landscape vaccine distribution, pest control, captive trials, enteric-coated capsule

## Abstract

**Context:** Diseases are increasingly contributing to wildlife population declines. Tasmanian devil (*Sarcophilus harrisii*) populations have locally declined by 82% largely due to the morbidity and mortality associated with two independent transmissible devil facial tumours (DFT1 and DFT2). Toxic baits are often used as a management tool for controlling vertebrate pest populations in Australia, but in other areas of the world oral baits are also used to deliver vaccines or pharmaceuticals to wildlife. Oral vaccine bait products have been distributed for more than 50 years at a landscape scale to protect wildlife from rabies virus and contributed to the elimination of fox rabies from more than ten European nations. An oral bait vaccine to protect against devil facial tumours has been proposed as a management tool to improve the population health, resiliency and fitness of wild Tasmanian devils.

**Aim:** Our goal was to evaluate the potential use of edible baits as vehicles for vaccine delivery to Tasmanian devils.

**Method:** We tested placebo versions of baits that are already used in Australia.

**Key results:** Captive devils consumed all types of placebo baits but exhibited a preference for ruminant- and fish-based baits. Captive devils also consumed inert capsules inserted into placebo baits. Bait fate trials in the field revealed that baits were generally removed within 24 hours. Tasmanian pademelons (*Thylogale billardierii*), brushtail possums (*Trichosurus vulpecula*), and Eastern quolls (*Dasyurus viverrinus*) were the most common nontarget bait competitors at six private properties in southern Tasmania; wild devils removed approximately 5% of ground baits at these sites. We also evaluated an automated bait dispenser, which reduced nontarget uptake and resulted in over 50% of the baits being removed by devils.

**Conclusions:** This study demonstrates that captive and wild devils will accept and consume placebo versions of commercial baits. Bait dispensers or modified baits or baiting strategies are needed to increase bait uptake by devils.

**Implications:** Bait dispensers can be used at a regional scale to deliver baits to Tasmanian devils. These could act as vehicles for preventive or therapeutic vaccines to mitigate the impacts of disease on devil populations.

**Short summary:** This study aimed to test oral baits as potential vaccine delivery vehicles for Tasmanian devils. Captive and wild devils consumed placebo versions of commercial baits used on mainland Australia. Abundant non-target species, such as brushtail possums, Tasmanian pademelons, and eastern quolls consumed most baits in the wild. Implementation of automated bait dispensers increased bait uptake by devils to over 50% at the same regional field sites.
