## Supplementary Data 3 for "Evaluation of oral baits and distribution methods for Tasmanian devils (*Sarcophilus harrisii*)"

cIndividualID	cSiteID	iDayNum	Behavior	Behavior.type	Start..s.	Stop..s.	Duration..s.
Myrtacy	Trowunna1	1	bait contacted	POINT	71.152	71.152	NA
Marimba	Trowunna1	1	bait approached	POINT	77.799	77.799	NA
Marimba	Trowunna1	1	bait contacted	POINT	77.799	77.799	NA
Myrtacy	Trowunna1	1	bait contacted	POINT	79.654	79.654	NA
Marimba	Trowunna1	1	bait contacted	POINT	82.204	82.204	NA
McKenna	Trowunna1	1	bait approached	POINT	123.432	123.432	NA
Marimba	Trowunna1	1	bait approached	POINT	123.885	123.885	NA
Marimba	Trowunna1	1	bait contacted	POINT	126.39	126.39	NA
Deakin	Trowunna1	1	bait approached	POINT	130.251	130.251	NA
Deakin	Trowunna1	1	bait contacted	POINT	132.003	132.003	NA
Marimba	Trowunna1	1	scent mark	POINT	134.39	134.39	NA
Deakin	Trowunna1	1	bait contacted	POINT	139.252	139.252	NA
Marimba	Trowunna1	1	bait approached	POINT	155.557	155.557	NA
Marimba	Trowunna1	1	bait contacted	POINT	159.306	159.306	NA
Marimba	Trowunna1	1	scent mark	POINT	164.056	164.056	NA
Deakin	Trowunna1	1	bait approached	POINT	188.321	188.321	NA
Deakin	Trowunna1	1	bait contacted	POINT	188.321	188.321	NA
Deakin	Trowunna1	1	bait contacted	POINT	190.372	190.372	NA
McKenna	Trowunna1	1	bait approached	POINT	295.159	295.159	NA
McKenna	Trowunna1	1	bait contacted	POINT	297.909	297.909	NA
Lizzie	Trowunna1	1	bait approached	POINT	365.264	365.264	NA
Lizzie	Trowunna1	1	bait contacted	POINT	368.519	368.519	NA
Lizzie	Trowunna1	1	enrichment	POINT	368.769	368.769	NA
Marimba	Trowunna1	1	bait approached	POINT	373.764	373.764	NA
Marimba	Trowunna1	1	bait contacted	POINT	375.513	375.513	NA
Marimba	Trowunna1	1	scent mark	POINT	378.278	378.278	NA
McKenna	Trowunna1	1	bait approached	POINT	416.555	416.555	NA
McKenna	Trowunna1	1	bait contacted	POINT	418.805	418.805	NA
Marimba	Trowunna1	1	bait approached	POINT	706.106	706.106	NA
Lizzie	Trowunna1	1	bait approached	POINT	1600.874	1600.874	NA
Lizzie	Trowunna1	1	bait contacted	POINT	1612.878	1612.878	NA
Mowunna	Trowunna1	2	bait approached	POINT	41.417	41.417	NA
Mowunna	Trowunna1	2	bait contacted	POINT	42.643	42.643	NA
McMarroll	Trowunna1	2	bait approached	POINT	48.155	48.155	NA
McMarroll	Trowunna1	2	bait contacted	POINT	51.906	51.906	NA
Mowunna	Trowunna1	2	scratch mouth	POINT	158.645	158.645	NA
Myrtacy	Trowunna1	2	bait approached	POINT	179.554	179.554	NA
McMarroll	Trowunna1	2	bait approached	POINT	195.716	195.716	NA
McMarroll	Trowunna1	2	bait contacted	POINT	197.168	197.168	NA
McMarroll	Trowunna1	2	bait approached	POINT	232.724	232.724	NA
Mowunna	Trowunna1	2	scratch mouth	POINT	240.659	240.659	NA
McMarroll	Trowunna1	2	bait approached	POINT	246.916	246.916	NA
McMarroll	Trowunna1	2	bait contacted	POINT	249.944	249.944	NA
Mowunna	Trowunna1	2	scratch mouth	POINT	263.388	263.388	NA
Mowunna	Trowunna1	2	scratch mouth	POINT	264.142	264.142	NA
Mowunna	Trowunna1	2	scratch mouth	POINT	304.152	304.152	NA
Mowunna	Trowunna1	2	bait approached	POINT	355.152	355.152	NA
Mowunna	Trowunna1	2	bait contacted	POINT	358.369	358.369	NA
Mowunna	Trowunna1	2	bait approached	POINT	380.153	380.153	NA
Myrtacy	Trowunna1	2	bait approached	POINT	395.032	395.032	NA
Mowunna	Trowunna1	2	bait approached	POINT	409.605	409.605	NA
Mowunna	Trowunna1	2	bait contacted	POINT	409.605	409.605	NA
McMarroll	Trowunna1	2	bait approached	POINT	474.943	474.943	NA
McMarroll	Trowunna1	2	bait contacted	POINT	474.943	474.943	NA
Mowunna	Trowunna1	2	bait approached	POINT	513.402	513.402	NA
Mowunna	Trowunna1	2	bait contacted	POINT	515.396	515.396	NA
Mowunna	Trowunna1	2	bait approached	POINT	550.802	550.802	NA
McKenna	Trowunna1	2	bait approached	POINT	593.658	593.658	NA
McKenna	Trowunna1	2	bait contacted	POINT	596.672	596.672	NA
McKenna	Trowunna1	2	bait contacted	POINT	665.393	665.393	NA
McKenna	Trowunna1	2	bait approached	POINT	675.641	675.641	NA
McKenna	Trowunna1	2	bait approached	POINT	686.892	686.892	NA
McKenna	Trowunna1	2	bait approached	POINT	832.949	832.949	NA
McKenna	Trowunna1	2	bait contacted	POINT	836.723	836.723	NA
Mowunna	Trowunna1	2	bait approached	POINT	966.616	966.616	NA
Mowunna	Trowunna1	2	bait contacted	POINT	968.619	968.619	NA
Lizzie	Trowunna1	2	bait approached	POINT	110.659	110.659	NA
Lizzie	Trowunna1	2	bait contacted	POINT	119.637	119.637	NA
Lizzie	Trowunna1	2	bait contacted	POINT	250.617	250.617	NA
Lizzie	Trowunna1	2	bait contacted	POINT	889.538	889.538	NA
Lizzie	Trowunna1	2	bait contacted	POINT	894.559	894.559	NA
Deakin	Trowunna1	2	bait approached	POINT	1770.946	1770.946	NA
Mowunna	Trowunna1	3	bait approached	POINT	41.663	41.663	NA
Myrtacy	Trowunna1	3	bait approached	POINT	57.767	57.767	NA
Myrtacy	Trowunna1	3	bait contacted	POINT	60.757	60.757	NA
Marimba	Trowunna1	3	bait approached	POINT	77.42	77.42	NA
Marimba	Trowunna1	3	scent mark	POINT	79.903	79.903	NA
Mowunna	Trowunna1	3	bait contacted	POINT	96.217	96.217	NA
Myrtacy	Trowunna1	3	bait approached	POINT	130.003	130.003	NA
Mowunna	Trowunna1	3	bait contacted	POINT	233.137	233.137	NA
Mowunna	Trowunna1	3	bait contacted	POINT	234.597	234.597	NA
Mowunna	Trowunna1	3	bait approached	POINT	269.92	269.92	NA
McKenna	Trowunna1	3	bait approached	POINT	282.921	282.921	NA
Mowunna	Trowunna1	3	bait contacted	POINT	284.304	284.304	NA
McKenna	Trowunna1	3	bait contacted	POINT	284.924	284.924	NA
Mowunna	Trowunna1	3	bait contacted	POINT	294.8	294.8	NA
Myrtacy	Trowunna1	3	bait approached	POINT	345.664	345.664	NA
Myrtacy	Trowunna1	3	bait approached	POINT	350.016	350.016	NA
Marimba	Trowunna1	3	bait approached	POINT	412.697	412.697	NA
Mowunna	Trowunna1	3	bait approached	POINT	423.561	423.561	NA
Mowunna	Trowunna1	3	bait approached	POINT	425.829	425.829	NA
Mowunna	Trowunna1	3	bait approached	POINT	462.595	462.595	NA
Mowunna	Trowunna1	3	bait approached	POINT	470.87	470.87	NA
Mowunna	Trowunna1	3	bait contacted	POINT	472.64	472.64	NA
Mowunna	Trowunna1	3	bait approached	POINT	688.151	688.151	NA
Mowunna	Trowunna1	3	bait contacted	POINT	696.095	696.095	NA
Marimba	Trowunna1	3	bait approached	POINT	742.501	742.501	NA
Mowunna	Trowunna1	3	bait approached	POINT	747.747	747.747	NA
Mowunna	Trowunna1	3	bait approached	POINT	789.93	789.93	NA
Mowunna	Trowunna1	3	bait contacted	POINT	789.93	789.93	NA
Norbert	Cressy1	1	bait approached	POINT	48.701	48.701	NA
Norbert	Cressy1	1	bait contacted	POINT	48.701	48.701	NA
Norbert	Cressy1	1	bait contacted	POINT	49.218	49.218	NA
Pez	Cressy1	1	bait approached	POINT	55.55	55.55	NA
Woody	Cressy1	1	bait approached	POINT	55.709	55.709	NA
Pez	Cressy1	1	bait contacted	POINT	55.718	55.718	NA
Woody	Cressy1	1	bait contacted	POINT	57.979	57.979	NA
MacQuarie	Cressy1	1	bait approached	POINT	63.416	63.416	NA
Pez	Cressy1	1	bait contacted	POINT	63.563	63.563	NA
MacQuarie	Cressy1	1	bait contacted	POINT	64.987	64.987	NA
MacQuarie	Cressy1	1	bait contacted	POINT	65.666	65.666	NA
Norbert	Cressy1	1	bait contacted	POINT	105.505	105.505	NA
Norbert	Cressy1	1	bait approached	POINT	128.763	128.763	NA
Norbert	Cressy1	1	bait contacted	POINT	128.763	128.763	NA
Norbert	Cressy1	1	bait contacted	POINT	136.037	136.037	NA
MacQuarie	Cressy1	1	bait approached	POINT	142.585	142.585	NA
MacQuarie	Cressy1	1	bait approached	POINT	143.821	143.821	NA
MacQuarie	Cressy1	1	bait contacted	POINT	144.817	144.817	NA
Micaela	Cressy1	1	bait approached	POINT	158.553	158.553	NA
Micaela	Cressy1	1	bait contacted	POINT	158.553	158.553	NA
Norbert	Cressy1	1	scent mark	POINT	160.049	160.049	NA
Micaela	Cressy1	1	bait contacted	POINT	160.547	160.547	NA
Micaela	Cressy1	1	bait approached	POINT	168.063	168.063	NA
Micaela	Cressy1	1	bait contacted	POINT	168.823	168.823	NA
Norbert	Cressy1	1	bait approached	POINT	179.796	179.796	NA
Norbert	Cressy1	1	scent mark	POINT	190.297	190.297	NA
Norbert	Cressy1	1	bait approached	POINT	208.869	208.869	NA
Norbert	Cressy1	1	bait contacted	POINT	210.606	210.606	NA
Norbert	Cressy1	1	scent mark	POINT	219.213	219.213	NA
Pez	Cressy1	1	bait approached	POINT	227.633	227.633	NA
Pez	Cressy1	1	bait contacted	POINT	227.633	227.633	NA
Norbert	Cressy1	1	bait approached	POINT	236.37	236.37	NA
Norbert	Cressy1	1	scent mark	POINT	239.629	239.629	NA
Woody	Cressy1	1	bait approached	POINT	261.404	261.404	NA
Woody	Cressy1	1	bait contacted	POINT	267.417	267.417	NA
Pez	Cressy1	1	bait contacted	POINT	307.709	307.709	NA
Pez	Cressy1	1	scratch mouth	POINT	374.523	374.523	NA
Micaela	Cressy1	1	bait approached	POINT	478.141	478.141	NA
Micaela	Cressy1	1	bait contacted	POINT	478.894	478.894	NA
Micaela	Cressy1	1	bait contacted	POINT	481.147	481.147	NA
Micaela	Cressy1	1	bait contacted	POINT	482.144	482.144	NA
Norbert	Cressy1	1	bait approached	POINT	536.924	536.924	NA
Norbert	Cressy1	1	bait contacted	POINT	538.674	538.674	NA
Norbert	Cressy1	1	scent mark	POINT	540.924	540.924	NA
Norbert	Cressy1	1	bait approached	POINT	633.028	633.028	NA
Pez	Cressy1	1	scratch mouth	POINT	729.635	729.635	NA
Pez	Cressy1	1	scratch mouth	POINT	730.13	730.13	NA
Norbert	Cressy1	1	bait approached	POINT	1493.388	1493.388	NA
Norbert	Cressy1	1	bait approached	POINT	1536.887	1536.887	NA
Pez	Cressy1	1	scent mark	POINT	1593.964	1593.964	NA
Norbert	Cressy1	1	bait approached	POINT	1620.765	1620.765	NA
Norbert	Cressy1	1	bait approached	POINT	1769.918	1769.918	NA
Norbert	Cressy1	2	bait approached	POINT	33.27	33.27	NA
Norbert	Cressy1	2	bait contacted	POINT	34.018	34.018	NA
Norbert	Cressy1	2	bait approached	POINT	37.302	37.302	NA
Norbert	Cressy1	2	bait contacted	POINT	38.807	38.807	NA
Woody	Cressy1	2	bait approached	POINT	45.181	45.181	NA
MacQuarie	Cressy1	2	bait approached	POINT	45.907	45.907	NA
MacQuarie	Cressy1	2	bait contacted	POINT	45.907	45.907	NA
Micaela	Cressy1	2	bait approached	POINT	48.942	48.942	NA
Micaela	Cressy1	2	bait contacted	POINT	50.676	50.676	NA
Woody	Cressy1	2	bait approached	POINT	51.179	51.179	NA
Woody	Cressy1	2	bait contacted	POINT	51.555	51.555	NA
Pez	Cressy1	2	bait contacted	POINT	60.919	60.919	NA
Barnie	Cressy1	2	bait approached	POINT	71.677	71.677	NA
Barnie	Cressy1	2	bait approached	POINT	72.655	72.655	NA
Barnie	Cressy1	2	bait contacted	POINT	73.169	73.169	NA
Woody	Cressy1	2	bait approached	POINT	114.933	114.933	NA
Woody	Cressy1	2	bait contacted	POINT	117.184	117.184	NA
Norbert	Cressy1	2	bait approached	POINT	165.063	165.063	NA
Norbert	Cressy1	2	bait approached	POINT	184.064	184.064	NA
MacQuarie	Cressy1	2	bait approached	POINT	184.584	184.584	NA
MacQuarie	Cressy1	2	bait contacted	POINT	187.589	187.589	NA
Micaela	Cressy1	2	bait approached	POINT	241.631	241.631	NA
Micaela	Cressy1	2	bait contacted	POINT	246.141	246.141	NA
Micaela	Cressy1	2	scratch mouth	POINT	265.168	265.168	NA
Norbert	Cressy1	2	bait approached	POINT	269.916	269.916	NA
Norbert	Cressy1	2	scent mark	POINT	274.171	274.171	NA
Norbert	Cressy1	2	bait approached	POINT	289.689	289.689	NA
Woody	Cressy1	2	bait approached	POINT	296.604	296.604	NA
Pez	Cressy1	2	bait approached	POINT	299.024	299.024	NA
Micaela	Cressy1	2	bait approached	POINT	303.708	303.708	NA
Pez	Cressy1	2	bait contacted	POINT	310.525	310.525	NA
Micaela	Cressy1	2	bait approached	POINT	311.955	311.955	NA
Norbert	Cressy1	2	bait approached	POINT	319.829	319.829	NA
Norbert	Cressy1	2	bait contacted	POINT	320.597	320.597	NA
Barnie	Cressy1	2	bait approached	POINT	320.826	320.826	NA
Woody	Cressy1	2	bait approached	POINT	323.228	323.228	NA
Barnie	Cressy1	2	bait contacted	POINT	323.823	323.823	NA
Norbert	Cressy1	2	bait contacted	POINT	341.75	341.75	NA
Micaela	Cressy1	2	bait approached	POINT	355.206	355.206	NA
Norbert	Cressy1	2	bait contacted	POINT	356.76	356.76	NA
Norbert	Cressy1	2	bait approached	POINT	391.502	391.502	NA
Norbert	Cressy1	2	bait contacted	POINT	391.502	391.502	NA
Woody	Cressy1	2	bait approached	POINT	549.956	549.956	NA
Woody	Cressy1	2	bait approached	POINT	831.47	831.47	NA
Norbert	Cressy1	2	bait approached	POINT	913.564	913.564	NA
Woody	Cressy1	2	bait approached	POINT	996.35	996.35	NA
Micaela	Cressy1	2	bait approached	POINT	1290.692	1290.692	NA
Norbert	Cressy1	2	bait approached	POINT	1352.514	1352.514	NA
Norbert	Cressy1	2	bait contacted	POINT	1354.379	1354.379	NA
Norbert	Cressy1	2	bait contacted	POINT	1458.473	1458.473	NA
Micaela	Cressy1	3	bait approached	POINT	30.405	30.405	NA
Pez	Cressy1	3	bait approached	POINT	33.322	33.322	NA
Pez	Cressy1	3	bait contacted	POINT	33.322	33.322	NA
Norbert	Cressy1	3	bait approached	POINT	33.941	33.941	NA
Norbert	Cressy1	3	bait contacted	POINT	35.941	35.941	NA
Woody	Cressy1	3	bait approached	POINT	36.905	36.905	NA
Woody	Cressy1	3	bait contacted	POINT	37.905	37.905	NA
Micaela	Cressy1	3	bait contacted	POINT	38.406	38.406	NA
Woody	Cressy1	3	bait contacted	POINT	39.404	39.404	NA
MacQuarie	Cressy1	3	bait contacted	POINT	46.286	46.286	NA
Barnie	Cressy1	3	bait approached	POINT	57.956	57.956	NA
Barnie	Cressy1	3	bait contacted	POINT	59.99	59.99	NA
Woody	Cressy1	3	bait approached	POINT	98.489	98.489	NA
Woody	Cressy1	3	bait contacted	POINT	99.242	99.242	NA
Norbert	Cressy1	3	bait contacted	POINT	103.016	103.016	NA
Moltema	Cressy1	3	bait approached	POINT	127.56	127.56	NA
Moltema	Cressy1	3	bait contacted	POINT	127.56	127.56	NA
Pez	Cressy1	3	bait approached	POINT	164.553	164.553	NA
MacQuarie	Cressy1	3	bait approached	POINT	177.418	177.418	NA
MacQuarie	Cressy1	3	bait contacted	POINT	179.211	179.211	NA
Moltema	Cressy1	3	bait approached	POINT	179.316	179.316	NA
Barnie	Cressy1	3	bait approached	POINT	195.592	195.592	NA
Barnie	Cressy1	3	bait contacted	POINT	198.339	198.339	NA
Pez	Cressy1	3	bait approached	POINT	199.807	199.807	NA
Pez	Cressy1	3	bait contacted	POINT	204.556	204.556	NA
Barnie	Cressy1	3	bait approached	POINT	299.449	299.449	NA
Micaela	Cressy1	3	bait approached	POINT	390.284	390.284	NA
Micaela	Cressy1	3	bait contacted	POINT	392.067	392.067	NA
Moltema	Cressy1	3	scratch body	POINT	399.543	399.543	NA
Micaela	Cressy1	3	bait approached	POINT	497.648	497.648	NA
Moltema	Cressy1	3	bait approached	POINT	670.066	670.066	NA
Moltema	Cressy1	3	bait contacted	POINT	674.318	674.318	NA
Moltema	Cressy1	3	scratch body	POINT	988.638	988.638	NA
Moltema	Cressy1	3	scratch body	POINT	992.138	992.138	NA
Moltema	Cressy1	3	bait approached	POINT	995.387	995.387	NA
Moltema	Cressy1	3	bait contacted	POINT	997.895	997.895	NA
Moltema	Cressy1	3	bait approached	POINT	1053.912	1053.912	NA
HughHefner	Cressy1	3	bait approached	POINT	1240.356	1240.356	NA
HughHefner	Cressy1	3	bait approached	POINT	1366.94	1366.94	NA
HughHefner	Cressy1	3	bait contacted	POINT	1373.456	1373.456	NA
HughHefner	Cressy1	3	bait approached	POINT	1531.561	1531.561	NA
HughHefner	Cressy1	3	bait approached	POINT	1544.312	1544.312	NA
HughHefner	Cressy1	3	bait approached	POINT	1546.562	1546.562	NA
HughHefner	Cressy1	3	bait contacted	POINT	1546.562	1546.562	NA
MacQuarie	Cressy1	3	bait approached	POINT	1748.641	1748.641	NA
Micaela	Cressy2	1	bait approached	POINT	24.9	24.9	NA
Pez	Cressy2	1	bait approached	POINT	25.676	25.676	NA
Woody	Cressy2	1	bait approached	POINT	26.26	26.26	NA
Woody	Cressy2	1	bait contacted	POINT	26.93	26.93	NA
Pez	Cressy2	1	bait contacted	POINT	28.934	28.934	NA
Barnie	Cressy2	1	bait approached	POINT	38.946	38.946	NA
Barnie	Cressy2	1	bait contacted	POINT	40.201	40.201	NA
Norbert	Cressy2	1	bait approached	POINT	45.902	45.902	NA
Norbert	Cressy2	1	bait contacted	POINT	46.902	46.902	NA
MacQuarie	Cressy2	1	bait approached	POINT	53.952	53.952	NA
Moltema	Cressy2	1	bait approached	POINT	62.2	62.2	NA
Moltema	Cressy2	1	bait contacted	POINT	70.47	70.47	NA
Moltema	Cressy2	1	bait approached	POINT	75.336	75.336	NA
Moltema	Cressy2	1	bait contacted	POINT	76.972	76.972	NA
Woody	Cressy2	1	bait approached	POINT	100.835	100.835	NA
Norbert	Cressy2	1	bait approached	POINT	115.404	115.404	NA
Norbert	Cressy2	1	bait contacted	POINT	116.655	116.655	NA
MacQuarie	Cressy2	1	bait approached	POINT	122.525	122.525	NA
Woody	Cressy2	1	bait approached	POINT	201.1	201.1	NA
Barnie	Cressy2	1	bait approached	POINT	201.6	201.6	NA
Barnie	Cressy2	1	bait contacted	POINT	202.604	202.604	NA
Moltema	Cressy2	1	scratch mouth	POINT	235.482	235.482	NA
Micaela	Cressy2	1	bait approached	POINT	326.228	326.228	NA
Micaela	Cressy2	1	bait contacted	POINT	328.254	328.254	NA
Moltema	Cressy2	1	bait contacted	POINT	328.262	328.262	NA
Moltema	Cressy2	1	scratch mouth	POINT	342.233	342.233	NA
Moltema	Cressy2	1	bait contacted	POINT	356.494	356.494	NA
Micaela	Cressy2	1	scratch mouth	POINT	368.005	368.005	NA
Moltema	Cressy2	1	bait approached	POINT	442.507	442.507	NA
Moltema	Cressy2	1	bait contacted	POINT	445.843	445.843	NA
Pez	Cressy2	1	bait approached	POINT	455.331	455.331	NA
Pez	Cressy2	1	bait approached	POINT	479.474	479.474	NA
Moltema	Cressy2	1	bait approached	POINT	502.624	502.624	NA
Moltema	Cressy2	1	bait contacted	POINT	503.626	503.626	NA
HughHefner	Cressy2	1	bait approached	POINT	514.66	514.66	NA
HughHefner	Cressy2	1	bait contacted	POINT	704.095	704.095	NA
Moltema	Cressy2	1	bait approached	POINT	1209.49	1209.49	NA
Moltema	Cressy2	1	bait contacted	POINT	1237.021	1237.021	NA
MacQuarie	Cressy2	2	bait approached	POINT	28.557	28.557	NA
MacQuarie	Cressy2	2	bait contacted	POINT	29.681	29.681	NA
Micaela	Cressy2	2	bait approached	POINT	30.929	30.929	NA
Pez	Cressy2	2	bait approached	POINT	32.906	32.906	NA
Norbert	Cressy2	2	bait approached	POINT	32.931	32.931	NA
Micaela	Cressy2	2	bait contacted	POINT	33.183	33.183	NA
Norbert	Cressy2	2	bait contacted	POINT	33.437	33.437	NA
Moltema	Cressy2	2	bait approached	POINT	37.187	37.187	NA
Moltema	Cressy2	2	bait contacted	POINT	40.186	40.186	NA
Woody	Cressy2	2	bait approached	POINT	54.497	54.497	NA
Woody	Cressy2	2	bait contacted	POINT	54.497	54.497	NA
Woody	Cressy2	2	bait approached	POINT	69.508	69.508	NA
Woody	Cressy2	2	bait contacted	POINT	71.766	71.766	NA
MacQuarie	Cressy2	2	bait approached	POINT	113.853	113.853	NA
Norbert	Cressy2	2	bait approached	POINT	135.288	135.288	NA
Norbert	Cressy2	2	bait contacted	POINT	137.54	137.54	NA
Norbert	Cressy2	2	bait contacted	POINT	147.535	147.535	NA
Moltema	Cressy2	2	bait approached	POINT	153.789	153.789	NA
Moltema	Cressy2	2	bait approached	POINT	178.554	178.554	NA
Moltema	Cressy2	2	bait contacted	POINT	180.559	180.559	NA
Norbert	Cressy2	2	bait approached	POINT	182.332	182.332	NA
Micaela	Cressy2	2	bait approached	POINT	185.085	185.085	NA
Micaela	Cressy2	2	bait contacted	POINT	186.921	186.921	NA
Norbert	Cressy2	2	bait approached	POINT	205.309	205.309	NA
Woody	Cressy2	2	bait approached	POINT	205.574	205.574	NA
Woody	Cressy2	2	bait contacted	POINT	207.323	207.323	NA
Norbert	Cressy2	2	bait contacted	POINT	209.103	209.103	NA
Woody	Cressy2	2	bait contacted	POINT	214.324	214.324	NA
MacQuarie	Cressy2	2	bait approached	POINT	215.614	215.614	NA
Pez	Cressy2	2	bait approached	POINT	242.881	242.881	NA
Norbert	Cressy2	2	bait approached	POINT	301.444	301.444	NA
Norbert	Cressy2	2	bait contacted	POINT	306.206	306.206	NA
Norbert	Cressy2	2	bait contacted	POINT	309.208	309.208	NA
Norbert	Cressy2	2	bait contacted	POINT	311.206	311.206	NA
Woody	Cressy2	2	bait approached	POINT	320.473	320.473	NA
Pez	Cressy2	2	scratch mouth	POINT	325.635	325.635	NA
Norbert	Cressy2	2	bait approached	POINT	379.877	379.877	NA
Woody	Cressy2	2	bait contacted	POINT	406.909	406.909	NA
Norbert	Cressy2	2	bait approached	POINT	456.252	456.252	NA
Woody	Cressy2	2	bait approached	POINT	458.309	458.309	NA
Norbert	Cressy2	2	bait contacted	POINT	467.534	467.534	NA
Woody	Cressy2	2	bait approached	POINT	533.918	533.918	NA
Woody	Cressy2	2	bait approached	POINT	856.761	856.761	NA
Woody	Cressy2	2	bait contacted	POINT	861.317	861.317	NA
Woody	Cressy2	2	bait approached	POINT	920.81	920.81	NA
HughHefner	Cressy2	2	bait approached	POINT	1020.569	1020.569	NA
HughHefner	Cressy2	2	bait contacted	POINT	1021.573	1021.573	NA
HughHefner	Cressy2	2	bait approached	POINT	1130.531	1130.531	NA
HughHefner	Cressy2	2	bait approached	POINT	1130.56	1130.56	NA
HughHefner	Cressy2	2	bait contacted	POINT	1147.779	1147.779	NA
Mowunna	Trowunna2	1	bait approached	POINT	23.651	23.651	NA
Mowunna	Trowunna2	1	bait approached	POINT	29.95	29.95	NA
Mowunna	Trowunna2	1	bait contacted	POINT	31.647	31.647	NA
Myrtacy	Trowunna2	1	bait approached	POINT	35.674	35.674	NA
Myla	Trowunna2	1	bait contacted	POINT	45.445	45.445	NA
Marimba	Trowunna2	1	bait approached	POINT	53.444	53.444	NA
Marimba	Trowunna2	1	bait contacted	POINT	60.692	60.692	NA
Lizzie	Trowunna2	1	bait approached	POINT	67.399	67.399	NA
Lizzie	Trowunna2	1	bait contacted	POINT	67.897	67.897	NA
Lizzie	Trowunna2	1	bait contacted	POINT	69.643	69.643	NA
Marimba	Trowunna2	1	bait approached	POINT	74.944	74.944	NA
Myrtacy	Trowunna2	1	bait approached	POINT	76.168	76.168	NA
Myrtacy	Trowunna2	1	bait contacted	POINT	76.922	76.922	NA
Marimba	Trowunna2	1	bait contacted	POINT	77.726	77.726	NA
Marimba	Trowunna2	1	scent mark	POINT	85.232	85.232	NA
Marimba	Trowunna2	1	bait approached	POINT	95.478	95.478	NA
Marimba	Trowunna2	1	bait approached	POINT	98.5	98.5	NA
Marimba	Trowunna2	1	bait contacted	POINT	109.746	109.746	NA
Mowunna	Trowunna2	1	bait approached	POINT	140.487	140.487	NA
Myrtacy	Trowunna2	1	bait approached	POINT	142.764	142.764	NA
Lizzie	Trowunna2	1	bait approached	POINT	143.89	143.89	NA
Lizzie	Trowunna2	1	bait contacted	POINT	145.135	145.135	NA
Mowunna	Trowunna2	1	bait contacted	POINT	202.864	202.864	NA
Myrtacy	Trowunna2	1	bait approached	POINT	206.893	206.893	NA
Myla	Trowunna2	1	bait approached	POINT	208.605	208.605	NA
Myla	Trowunna2	1	bait contacted	POINT	214.607	214.607	NA
Myla	Trowunna2	1	bait contacted	POINT	219.105	219.105	NA
Myla	Trowunna2	1	bait approached	POINT	244.637	244.637	NA
Myla	Trowunna2	1	bait contacted	POINT	252.636	252.636	NA
Mowunna	Trowunna2	1	bait approached	POINT	295.384	295.384	NA
Marimba	Trowunna2	1	bait approached	POINT	557.46	557.46	NA
Marimba	Trowunna2	1	bait contacted	POINT	559.71	559.71	NA
Marimba	Trowunna2	1	bait approached	POINT	661.899	661.899	NA
Marimba	Trowunna2	1	bait contacted	POINT	675.406	675.406	NA
Mowunna	Trowunna2	2	bait approached	POINT	34.412	34.412	NA
Mowunna	Trowunna2	2	bait approached	POINT	35.661	35.661	NA
Mowunna	Trowunna2	2	bait approached	POINT	40.91	40.91	NA
Mowunna	Trowunna2	2	bait approached	POINT	46.162	46.162	NA
Marimba	Trowunna2	2	bait approached	POINT	64.401	64.401	NA
Marimba	Trowunna2	2	scent mark	POINT	71.401	71.401	NA
Marimba	Trowunna2	2	bait approached	POINT	75.15	75.15	NA
Marimba	Trowunna2	2	bait contacted	POINT	76.902	76.902	NA
Marimba	Trowunna2	2	scent mark	POINT	84.904	84.904	NA
Marimba	Trowunna2	2	bait approached	POINT	104.151	104.151	NA
Marimba	Trowunna2	2	scent mark	POINT	107.402	107.402	NA
Marimba	Trowunna2	2	bait approached	POINT	139.401	139.401	NA
Marimba	Trowunna2	2	bait contacted	POINT	142.901	142.901	NA
Mowunna	Trowunna2	2	bait approached	POINT	162.453	162.453	NA
Mowunna	Trowunna2	2	bait contacted	POINT	165.96	165.96	NA
McMarroll	Trowunna2	2	bait approached	POINT	203.906	203.906	NA
McMarroll	Trowunna2	2	bait contacted	POINT	211.116	211.116	NA
McMarroll	Trowunna2	2	bait approached	POINT	290.346	290.346	NA
McMarroll	Trowunna2	2	bait contacted	POINT	293.104	293.104	NA
McMarroll	Trowunna2	2	bait contacted	POINT	296.701	296.701	NA
McMarroll	Trowunna2	2	bait contacted	POINT	302.102	302.102	NA
Myla	Trowunna2	2	bait approached	POINT	303.599	303.599	NA
Myla	Trowunna2	2	bait approached	POINT	323.598	323.598	NA
Myla	Trowunna2	2	bait approached	POINT	328.103	328.103	NA
Myla	Trowunna2	2	bait contacted	POINT	331.205	331.205	NA
Myla	Trowunna2	2	bait contacted	POINT	333.595	333.595	NA
McMarroll	Trowunna2	2	bait approached	POINT	351.337	351.337	NA
McMarroll	Trowunna2	2	bait approached	POINT	413.688	413.688	NA
Myla	Trowunna2	2	bait approached	POINT	429.591	429.591	NA
Myla	Trowunna2	2	bait contacted	POINT	433.151	433.151	NA
Myla	Trowunna2	2	bait contacted	POINT	434.196	434.196	NA
McMarroll	Trowunna2	2	scratch body	POINT	682.089	682.089	NA
McMarroll	Trowunna2	2	bait approached	POINT	692.345	692.345	NA
McMarroll	Trowunna2	2	bait contacted	POINT	693.944	693.944	NA
McMarroll	Trowunna2	2	bait contacted	POINT	706.837	706.837	NA
McMarroll	Trowunna2	2	scratch body	POINT	804.419	804.419	NA
Marimba	Trowunna2	2	bait approached	POINT	885.531	885.531	NA
Marimba	Trowunna2	2	bait approached	POINT	892.289	892.289	NA
McMarroll	Trowunna2	2	bait approached	POINT	983.519	983.519	NA
McMarroll	Trowunna2	2	bait contacted	POINT	985.77	985.77	NA
McMarroll	Trowunna2	2	bait approached	POINT	1152.238	1152.238	NA
McMarroll	Trowunna2	2	bait contacted	POINT	1153.237	1153.237	NA
McMarroll	Trowunna2	2	scratch body	POINT	1329.225	1329.225	NA
Mowunna	Trowunna2	3	bait approached	POINT	27.403	27.403	NA
Myla	Trowunna2	3	bait approached	POINT	51.417	51.417	NA
Myla	Trowunna2	3	bait contacted	POINT	59.674	59.674	NA
Myla	Trowunna2	3	bait contacted	POINT	62.503	62.503	NA
Mowunna	Trowunna2	3	bait approached	POINT	159.993	159.993	NA
Mowunna	Trowunna2	3	bait contacted	POINT	161.518	161.518	NA
Myla	Trowunna2	3	bait approached	POINT	522.667	522.667	NA
Myla	Trowunna2	3	bait contacted	POINT	524.917	524.917	NA
Marimba	Trowunna2	3	bait approached	POINT	638.531	638.531	NA
Marimba	Trowunna2	3	scent mark	POINT	644.542	644.542	NA
Deakin	Trowunna2	3	bait approached	POINT	889.25	889.25	NA
Myla	Trowunna2	3	scent mark	POINT	1551.961	1551.961	NA
