## Supplementary Data 4 for "Evaluation of oral baits and distribution methods for Tasmanian devils (*Sarcophilus harrisii*)"

cIndividualID	cBehaviour	Behavior type	Start (s)	Stop (s)	dDuration
Barnie_Cressy3_Day1	bait sniffed	STATE	143.029	144.031	1.002
Barnie_Cressy3_Day1	sniff air	STATE	136.029	143.029	7
Barnie_Cressy3_Day3	bait sniffed	STATE	944.589	946.838	2.249
Barnie_Cressy3_Day3	sniff air	STATE	942.587	944.589	2.002
Clementine_Trowunna3_Day1	bait interaction; obstructed view	STATE	1410.939	1422.406	11.467
Clementine_Trowunna3_Day1	sniff air	STATE	1410.461	1410.939	0.478
Clementine_Trowunna3_Day3	bait sniffed	STATE	26.247	26.76	0.513
Clementine_Trowunna3_Day3	sniff air	STATE	21.652	26.247	4.595
HughHefner_Cressy3_Day1	bait crushed	STATE	54.916	125.669	70.753
HughHefner_Cressy3_Day1	bait crushed	STATE	129.252	147.91	18.658
HughHefner_Cressy3_Day1	bait held in paws	STATE	58.411	125.669	67.258
HughHefner_Cressy3_Day1	bait interaction; obstructed view	STATE	54.916	185.418	130.502
HughHefner_Cressy3_Day1	bait sniffed	STATE	48.41	54.916	6.506
HughHefner_Cressy3_Day1	sniff air	STATE	46.006	48.41	2.404
HughHefner_Cressy3_Day2	bait crushed	STATE	77.473	102.004	24.531
HughHefner_Cressy3_Day2	bait crushed	STATE	108.596	114.099	5.503
HughHefner_Cressy3_Day2	bait crushed	STATE	115.615	128.224	12.609
HughHefner_Cressy3_Day2	bait crushed	STATE	132.146	244.927	112.781
HughHefner_Cressy3_Day2	bait held in paws	STATE	68.175	186.337	118.162
HughHefner_Cressy3_Day2	bait interaction; obstructed view	STATE	385.38	397.65	12.27
HughHefner_Cressy3_Day2	bait licked	STATE	68.475	70.724	2.249
HughHefner_Cressy3_Day2	bait licked	STATE	102.004	108.596	6.592
HughHefner_Cressy3_Day2	bait licked	STATE	114.099	115.615	1.516
HughHefner_Cressy3_Day2	bait licked	STATE	128.224	132.146	3.922
HughHefner_Cressy3_Day2	bait nibbled	STATE	70.724	77.473	6.749
HughHefner_Cressy3_Day2	bait sniffed	STATE	61.024	62.943	1.919
HughHefner_Cressy3_Day2	bait sniffed	STATE	244.927	258.15	13.223
HughHefner_Cressy3_Day2	capsule contents consumed	STATE	266.166	268.663	2.497
HughHefner_Cressy3_Day2	capsule contents consumed	STATE	297.696	307.464	9.768
HughHefner_Cressy3_Day2	face wipe	STATE	737.678	738.402	0.724
HughHefner_Cressy3_Day2	sniff air	STATE	58.762	61.024	2.262
HughHefner_Cressy3_Day3	bait crushed	STATE	49.151	195.916	146.765
HughHefner_Cressy3_Day3	bait crushed	STATE	201.909	203.987	2.078
HughHefner_Cressy3_Day3	bait crushed	STATE	206.408	208.411	2.003
HughHefner_Cressy3_Day3	bait crushed	STATE	220.861	230.11	9.249
HughHefner_Cressy3_Day3	bait held in paws	STATE	38.904	159.153	120.249
HughHefner_Cressy3_Day3	bait nibbled	STATE	38.904	49.151	10.247
HughHefner_Cressy3_Day3	bait sniffed	STATE	35.152	38.904	3.752
HughHefner_Cressy3_Day3	sniff air	STATE	31.401	35.152	3.751
Lizzie_Trowunna3_Day1	bait sniffed	STATE	129.523	130.525	1.002
Lizzie_Trowunna3_Day1	bait sniffed	STATE	133.023	134.023	1
Lizzie_Trowunna3_Day1	sniff air	STATE	120.018	129.523	9.505
Lizzie_Trowunna3_Day2	bait sniffed	STATE	293.85	294.852	1.002
Lizzie_Trowunna3_Day2	sniff air	STATE	274.6	293.85	19.25
Lizzie_Trowunna3_Day3	bait sniffed	STATE	363.51	364.012	0.502
Lizzie_Trowunna3_Day3	sniff air	STATE	88.224	104.982	16.758
Lizzie_Trowunna3_Day3	sniff air	STATE	359.75	363.51	3.76
MacQuarie_Cressy3_Day1	bait crushed	STATE	187.62	188.621	1.001
MacQuarie_Cressy3_Day1	bait held in paws	STATE	188.621	191.116	2.495
MacQuarie_Cressy3_Day1	bait nibbled	STATE	188.621	191.116	2.495
MacQuarie_Cressy3_Day1	bait sniffed	STATE	183.874	184.871	0.997
MacQuarie_Cressy3_Day1	sniff air	STATE	179.619	183.874	4.255
MacQuarie_Cressy3_Day2	bait crushed	STATE	91.168	102.667	11.499
MacQuarie_Cressy3_Day2	bait crushed	STATE	107.685	139.454	31.769
MacQuarie_Cressy3_Day2	bait crushed	STATE	142.71	167.462	24.752
MacQuarie_Cressy3_Day2	bait crushed	STATE	177.462	179.958	2.496
MacQuarie_Cressy3_Day2	bait held in paws	STATE	93.169	99.164	5.995
MacQuarie_Cressy3_Day2	bait held in paws	STATE	102.667	106.657	3.99
MacQuarie_Cressy3_Day2	bait held in paws	STATE	110.154	123.892	13.738
MacQuarie_Cressy3_Day2	bait licked	STATE	102.667	106.657	3.99
MacQuarie_Cressy3_Day2	bait sniffed	STATE	87.171	89.667	2.496
MacQuarie_Cressy3_Day2	bait sniffed	STATE	175.718	177.462	1.744
MacQuarie_Cressy3_Day2	sniff air	STATE	67.658	70.668	3.01
MacQuarie_Cressy3_Day2	sniff air	STATE	85.169	87.171	2.002
MacQuarie_Cressy3_Day2	sniff air	STATE	173.063	175.718	2.655
MacQuarie_Cressy3_Day3	bait crushed	STATE	73.967	180.381	106.414
MacQuarie_Cressy3_Day3	bait interaction; obstructed view	STATE	64.651	191.878	127.227
MacQuarie_Cressy3_Day3	bait sniffed	STATE	64.651	65.466	0.815
MacQuarie_Cressy3_Day3	face wipe	STATE	234.036	310.036	76
MacQuarie_Cressy3_Day3	lick paws	STATE	228.034	310.036	82.002
MacQuarie_Cressy3_Day3	sniff air	STATE	47.151	56.152	9.001
MacQuarie_Cressy3_Day3	sniff air	STATE	57.901	64.651	6.75
Madara_Trowunna3_Day1	bait sniffed	STATE	26.421	28.42	1.999
Madara_Trowunna3_Day1	face wipe	STATE	709.604	711.222	1.618
Madara_Trowunna3_Day1	sniff air	STATE	20.428	22.428	2
Madara_Trowunna3_Day1	sniff air	STATE	24.921	26.421	1.5
Madara_Trowunna3_Day2	bait interaction; obstructed view	STATE	205.346	207.861	2.515
Madara_Trowunna3_Day2	sniff air	STATE	199.096	204.346	5.25
Madara_Trowunna3_Day3	bait sniffed	STATE	33.154	35.403	2.249
Madara_Trowunna3_Day3	sniff air	STATE	29.9	33.154	3.254
Micaela_Cressy3_Day1	bait sniffed	STATE	29.15	30.399	1.249
Micaela_Cressy3_Day2	bait crushed	STATE	34.432	41.445	7.013
Micaela_Cressy3_Day2	bait crushed	STATE	48.194	108.081	59.887
Micaela_Cressy3_Day2	bait crushed	STATE	120.49	124.284	3.794
Micaela_Cressy3_Day2	bait held in paws	STATE	34.432	94.734	60.302
Micaela_Cressy3_Day2	bait licked	STATE	41.944	48.194	6.25
Micaela_Cressy3_Day2	bait sniffed	STATE	31.181	33.182	2.001
Micaela_Cressy3_Day3	bait sniffed	STATE	27.009	27.687	0.678
Micaela_Cressy3_Day3	face wipe	STATE	390.618	461.115	70.497
Micaela_Cressy3_Day3	lick paws	STATE	390.618	461.115	70.497
Moltema_Cressy3_Day2	bait crushed	STATE	1187.831	1190.095	2.264
Moltema_Cressy3_Day2	bait crushed	STATE	1209.347	1213.092	3.745
Moltema_Cressy3_Day2	bait crushed	STATE	1226.099	1246.156	20.057
Moltema_Cressy3_Day2	bait crushed	STATE	1250.257	1304.456	54.199
Moltema_Cressy3_Day2	bait crushed	STATE	1320.222	1374.999	54.777
Moltema_Cressy3_Day2	bait held in paws	STATE	1173.073	1337.362	164.289
Moltema_Cressy3_Day2	bait interaction; obstructed view	STATE	1399.809	1414.713	14.904
Moltema_Cressy3_Day2	bait licked	STATE	1246.156	1250.257	4.101
Moltema_Cressy3_Day2	bait licked	STATE	1304.456	1311.056	6.6
Moltema_Cressy3_Day2	bait nibbled	STATE	1172.578	1173.073	0.495
Moltema_Cressy3_Day2	bait nibbled	STATE	1174.083	1187.831	13.748
Moltema_Cressy3_Day2	bait nibbled	STATE	1190.095	1209.347	19.252
Moltema_Cressy3_Day2	bait nibbled	STATE	1213.092	1226.099	13.007
Moltema_Cressy3_Day2	bait nibbled	STATE	1311.056	1320.222	9.166
Moltema_Cressy3_Day2	bait sniffed	STATE	1171.323	1172.578	1.255
Moltema_Cressy3_Day2	bait sniffed	STATE	1173.073	1174.083	1.01
Moltema_Cressy3_Day3	bait crushed	STATE	36.675	64.47	27.795
Moltema_Cressy3_Day3	bait crushed	STATE	67.589	69.086	1.497
Moltema_Cressy3_Day3	bait crushed	STATE	72.092	74.477	2.385
Moltema_Cressy3_Day3	bait crushed	STATE	75.726	270.825	195.099
Moltema_Cressy3_Day3	bait held in paws	STATE	36.675	242.825	206.15
Moltema_Cressy3_Day3	bait licked	STATE	64.47	67.589	3.119
Moltema_Cressy3_Day3	bait licked	STATE	69.086	72.092	3.006
Moltema_Cressy3_Day3	bait licked	STATE	74.477	75.977	1.5
Moltema_Cressy3_Day3	bait sniffed	STATE	34.02	35.944	1.924
Mowunna_Trowunna3_Day1	bait crushed	STATE	29.901	136.034	106.133
Mowunna_Trowunna3_Day1	bait crushed	STATE	151.794	153.793	1.999
Mowunna_Trowunna3_Day1	bait crushed	STATE	161.537	162.787	1.25
Mowunna_Trowunna3_Day1	bait crushed	STATE	167.536	177.036	9.5
Mowunna_Trowunna3_Day1	bait held in paws	STATE	29.901	82.652	52.751
Mowunna_Trowunna3_Day1	bait sniffed	STATE	23.901	27.151	3.25
Mowunna_Trowunna3_Day1	bait sniffed	STATE	136.537	140.038	3.501
Mowunna_Trowunna3_Day1	bait sniffed	STATE	141.288	151.794	10.506
Mowunna_Trowunna3_Day1	bait sniffed	STATE	154.044	161.537	7.493
Mowunna_Trowunna3_Day1	bait sniffed	STATE	163.289	167.788	4.499
Mowunna_Trowunna3_Day1	face wipe	STATE	82.731	83.982	1.251
Mowunna_Trowunna3_Day1	face wipe	STATE	85.482	85.981	0.499
Mowunna_Trowunna3_Day1	face wipe	STATE	86.732	87.485	0.753
Mowunna_Trowunna3_Day1	face wipe	STATE	87.982	89.982	2
Mowunna_Trowunna3_Day1	lick paws	STATE	263.652	264.401	0.749
Mowunna_Trowunna3_Day2	bait crushed	STATE	22.652	77.724	55.072
Mowunna_Trowunna3_Day2	bait crushed	STATE	81.724	84.973	3.249
Mowunna_Trowunna3_Day2	bait crushed	STATE	95.833	112.352	16.519
Mowunna_Trowunna3_Day2	bait crushed	STATE	120.103	124.849	4.746
Mowunna_Trowunna3_Day2	bait crushed	STATE	258.243	259.995	1.752
Mowunna_Trowunna3_Day2	bait crushed	STATE	316.217	321.719	5.502
Mowunna_Trowunna3_Day2	bait held in paws	STATE	27.924	34.926	7.002
Mowunna_Trowunna3_Day2	bait held in paws	STATE	69.431	73.221	3.79
Mowunna_Trowunna3_Day2	bait sniffed	STATE	18.655	19.651	0.996
Mowunna_Trowunna3_Day2	bait sniffed	STATE	78.229	81.983	3.754
Mowunna_Trowunna3_Day2	bait sniffed	STATE	85.238	89.985	4.747
Mowunna_Trowunna3_Day2	bait sniffed	STATE	92.233	95.833	3.6
Mowunna_Trowunna3_Day2	bait sniffed	STATE	117.854	120.103	2.249
Mowunna_Trowunna3_Day2	bait sniffed	STATE	257.492	258.243	0.751
Mowunna_Trowunna3_Day2	face wipe	STATE	110.101	111.352	1.251
Mowunna_Trowunna3_Day2	face wipe	STATE	259.245	259.995	0.75
Mowunna_Trowunna3_Day2	lick paws	STATE	110.101	111.352	1.251
Mowunna_Trowunna3_Day3	bait crushed	STATE	414.571	421.838	7.267
Mowunna_Trowunna3_Day3	bait crushed	STATE	426.449	546.423	119.974
Mowunna_Trowunna3_Day3	bait interaction; obstructed view	STATE	406.806	559.451	152.645
Mowunna_Trowunna3_Day3	bait interaction; obstructed view	STATE	564.201	565.951	1.75
WildPenTwo_Cressy3_Day2	bait sniffed	STATE	51.664	52.653	0.989
WildPenTwo_Cressy3_Day3	bait sniffed	STATE	118.508	119.258	0.75
Woody_Cressy3_Day1	bait sniffed	STATE	32.687	33.187	0.5
Woody_Cressy3_Day2	bait crushed	STATE	30.004	81.007	51.003
Woody_Cressy3_Day2	bait held in paws	STATE	31.259	80.007	48.748
Woody_Cressy3_Day2	bait sniffed	STATE	29.258	30.004	0.746
Woody_Cressy3_Day2	face wipe	STATE	241.193	241.697	0.504
Woody_Cressy3_Day3	bait crushed	STATE	34.791	93.046	58.255
Woody_Cressy3_Day3	bait crushed	STATE	97.046	107.342	10.296
Woody_Cressy3_Day3	bait held in paws	STATE	34.791	71.046	36.255
Woody_Cressy3_Day3	bait held in paws	STATE	71.797	81.546	9.749
Woody_Cressy3_Day3	bait sniffed	STATE	33.044	33.542	0.498
Woody_Cressy3_Day3	face wipe	STATE	100.044	103.045	3.001
