## Supplementary Data 5 for "Evaluation of oral baits and distribution methods for Tasmanian devils (*Sarcophilus harrisii*)"

cIndividualID	cBehaviour	Behavior type	Start (s)	Stop (s)	dDuration
Barnie_Cressy3_Day1	bait approached	POINT	143.029	143.029	NA
Barnie_Cressy3_Day1	bait contacted	POINT	144.031	144.031	NA
Barnie_Cressy3_Day3	bait approached	POINT	944.589	944.589	NA
Barnie_Cressy3_Day3	bait contacted	POINT	946.838	946.838	NA
Clementine_Trowunna3_Day1	bait approached	POINT	1410.939	1410.939	NA
Clementine_Trowunna3_Day1	bait contacted	POINT	1419.392	1419.392	NA
Clementine_Trowunna3_Day3	bait approached	POINT	26.247	26.247	NA
HughHefner_Cressy3_Day1	bait approached	POINT	48.41	48.41	NA
HughHefner_Cressy3_Day1	bait capsule punctured	POINT	92.906	92.906	NA
HughHefner_Cressy3_Day1	bait contacted	POINT	53.661	53.661	NA
HughHefner_Cressy3_Day2	bait approached	POINT	61.024	61.024	NA
HughHefner_Cressy3_Day2	bait capsule punctured	POINT	334.563	334.563	NA
HughHefner_Cressy3_Day2	bait contacted	POINT	62.943	62.943	NA
HughHefner_Cressy3_Day3	bait approached	POINT	35.152	35.152	NA
HughHefner_Cressy3_Day3	bait contacted	POINT	38.904	38.904	NA
HughHefner_Cressy3_Day3	scent mark	POINT	1337.978	1337.978	NA
Lizzie_Trowunna3_Day1	bait approached	POINT	129.523	129.523	NA
Lizzie_Trowunna3_Day1	bait contacted	POINT	134.023	134.023	NA
Lizzie_Trowunna3_Day2	bait approached	POINT	293.85	293.85	NA
Lizzie_Trowunna3_Day2	bait contacted	POINT	294.852	294.852	NA
Lizzie_Trowunna3_Day3	bait approached	POINT	363.51	363.51	NA
Lizzie_Trowunna3_Day3	bait contacted	POINT	364.012	364.012	NA
MacQuarie_Cressy3_Day1	bait approached	POINT	183.874	183.874	NA
MacQuarie_Cressy3_Day1	bait contacted	POINT	184.871	184.871	NA
MacQuarie_Cressy3_Day2	bait approached	POINT	87.171	87.171	NA
MacQuarie_Cressy3_Day2	bait capsule punctured	POINT	123.892	123.892	NA
MacQuarie_Cressy3_Day2	bait contacted	POINT	89.667	89.667	NA
MacQuarie_Cressy3_Day3	bait approached	POINT	64.651	64.651	NA
MacQuarie_Cressy3_Day3	bait capsule punctured	POINT	191.878	191.878	NA
Madara_Trowunna3_Day1	bait approached	POINT	26.421	26.421	NA
Madara_Trowunna3_Day1	bait contacted	POINT	28.42	28.42	NA
Madara_Trowunna3_Day2	bait contacted	POINT	207.861	207.861	NA
Madara_Trowunna3_Day3	bait approached	POINT	33.154	33.154	NA
Madara_Trowunna3_Day3	bait contacted	POINT	35.403	35.403	NA
Micaela_Cressy3_Day1	bait approached	POINT	29.15	29.15	NA
Micaela_Cressy3_Day1	bait contacted	POINT	30.399	30.399	NA
Micaela_Cressy3_Day2	bait approached	POINT	31.181	31.181	NA
Micaela_Cressy3_Day2	bait capsule punctured	POINT	103.506	103.506	NA
Micaela_Cressy3_Day2	bait contacted	POINT	33.182	33.182	NA
Micaela_Cressy3_Day3	bait approached	POINT	27.009	27.009	NA
Micaela_Cressy3_Day3	bait contacted	POINT	27.687	27.687	NA
Moltema_Cressy3_Day2	bait approached	POINT	1171.323	1171.323	NA
Moltema_Cressy3_Day2	bait capsule punctured	POINT	1316.756	1316.756	NA
Moltema_Cressy3_Day3	bait approached	POINT	34.02	34.02	NA
Moltema_Cressy3_Day3	bait capsule punctured	POINT	92.977	92.977	NA
Moltema_Cressy3_Day3	bait contacted	POINT	35.944	35.944	NA
Moltema_Cressy3_Day3	scent mark	POINT	306.518	306.518	NA
Mowunna_Trowunna3_Day1	bait approached	POINT	23.901	23.901	NA
Mowunna_Trowunna3_Day1	bait capsule punctured	POINT	131.989	131.989	NA
Mowunna_Trowunna3_Day1	bait contacted	POINT	27.151	27.151	NA
Mowunna_Trowunna3_Day1	scratch body	POINT	250.149	250.149	NA
Mowunna_Trowunna3_Day2	bait approached	POINT	18.153	18.153	NA
Mowunna_Trowunna3_Day2	bait capsule punctured	POINT	101.334	101.334	NA
Mowunna_Trowunna3_Day2	bait contacted	POINT	19.651	19.651	NA
Mowunna_Trowunna3_Day2	scratch body	POINT	264.496	264.496	NA
WildPenTwo_Cressy3_Day2	bait approached	POINT	51.664	51.664	NA
WildPenTwo_Cressy3_Day2	bait contacted	POINT	52.653	52.653	NA
WildPenTwo_Cressy3_Day3	bait approached	POINT	118.508	118.508	NA
WildPenTwo_Cressy3_Day3	bait contacted	POINT	119.258	119.258	NA
Woody_Cressy3_Day1	bait approached	POINT	32.687	32.687	NA
Woody_Cressy3_Day1	bait contacted	POINT	33.187	33.187	NA
Woody_Cressy3_Day2	bait approached	POINT	29.258	29.258	NA
Woody_Cressy3_Day2	bait capsule punctured	POINT	61.243	61.243	NA
Woody_Cressy3_Day3	bait approached	POINT	33.044	33.044	NA
Woody_Cressy3_Day3	bait capsule punctured	POINT	67.545	67.545	NA
Woody_Cressy3_Day3	bait contacted	POINT	32.047	32.047	NA
Woody_Cressy3_Day3	bait contacted	POINT	33.542	33.542	NA
