## Supplementary Data 7 for "Evaluation of oral baits and distribution methods for Tasmanian devils (*Sarcophilus harrisii*)"

Date	Site	Visit	Day	Devil ID	Sex	Age	Eaten/Uneaten/Partially/Likely Eaten	Bait consumed %	Capsule consumed?	Capsule separated from bait?	Time since last fed	Start time	End time	Total time	Temp	Wind	Cloud cover	Ground cover 1m x1m	Baits disappeared overnight	Notes
4/08/2021	Trowunna	3	1	Corinna	F	2	Eaten	100	N	Y	1	1249	1319	30	9	1	50	90	NA
5/08/2021	Trowunna	3	2	Lizzie	F	2	Eaten	100	N	Y	1	1137	1210	33	9	1	85	0	NA	Pouch young
26/08/2021	Cressy	3	2	HughHefner	M	5	Eaten	100	N	Y	1	1113	1144	31	10	1	90	65	NA	Capsule separated, contents emptied
27/08/2021	Cressy	3	3	HughHefner	M	5	Eaten	100	N	Y	2	1121	1155	34	9	0	100	50	NA
27/08/2021	Cressy	3	3	Moltema	F	2	Eaten	100	Punctured	Y	2	1208	1251	43	10	0	100	85	NA
26/08/2021	Cressy	3	2	Moltema	F	2	Eaten	100	Punctured	Y	1	1155	1237	42	10	1	85	50	NA
25/08/2021	Cressy	3	1	HughHefner	M	5	Eaten	100	Punctured	Y	2	1235	1300	25	10	0	50	40	NA
4/08/2021	Trowunna	3	1	Mowunna	F	2	Eaten	100	Y	Y	1	1110	1138	28	8	2	60	10	NA	Pouch young
5/08/2021	Trowunna	3	2	Mowunna	F	2	Eaten	100	Y	Y	1	940	1010	30	9	1	90	10	NA	Pouch young
6/08/2021	Trowunna	3	3	Mowunna	F	2	Eaten	100	Y	Y	1	1108	1138	30	12	1	40	10	NA	Pouch young; Keeper in pen giving tour, devil taken out of next box at 1111
6/08/2021	Trowunna	3	3	Madara	F	2	Likely Eaten	NA	NA	Y	1	1111	1141	30	12	1	40	50	NA	Pouch young; Capsule left from 05/08/2021; Keeper giving tour at 1113
4/08/2021	Trowunna	3	1	Madara	F	2	Likely Eaten	NA	NA	NA	1	1113	1142	29	8	2	60	0	NA	Pouch young
4/08/2021	Trowunna	3	1	Lizzie	F	2	Likely Eaten	NA	NA	NA	1	1157	1227	30	8	1	60	0	NA	Pouch young
4/08/2021	Trowunna	3	1	Clementine	F	2	Likely Eaten	NA	NA	NA	1	1120	1157	37	8	1	60	40	NA	Pouch young
6/08/2021	Trowunna	3	3	Clementine	F	2	Likely Eaten	NA	NA	NA	1	1116	1142	26	12	1	40	30	NA	Pouch young
6/08/2021	Trowunna	3	3	Lizzie	F	2	Likely Eaten	NA	NA	NA	1	1141	1211	30	12	1	35	0	NA	Pouch young
6/08/2021	Trowunna	3	3	Corinna	F	2	Likely Eaten	NA	NA	NA	1	1237	1335	58	11	2	35	90	NA
25/08/2021	Cressy	3	1	Micaela	F	4	Likely Eaten	NA	NA	NA	2	1037	1106	29	8	0	85	50	NA
26/08/2021	Cressy	3	2	Micaela	F	4	Likely Eaten	NA	NA	NA	1	1026	1100	34	9	1	95	100	NA
25/08/2021	Cressy	3	1	MacQuarie	M	4	Likely Eaten	NA	NA	NA	2	1044	1111	27	8	0	85	60	NA
25/08/2021	Cressy	3	1	Woody	M	2	Likely Eaten	NA	NA	NA	2	1230	1258	28	10	0	50	70	NA
25/08/2021	Cressy	3	1	Barnie	M	2	Likely Eaten	NA	NA	NA	2	1239	1302	22	10	0	50	20	NA
26/08/2021	Cressy	3	2	MacQuarie	M	4	Likely Eaten	NA	NA	NA	1	1032	1104	32	9	1	95	60	NA
27/08/2021	Cressy	3	3	Barnie	M	2	Likely Eaten	NA	NA	NA	2	1208	1238	30	10	0	100	20	NA
27/08/2021	Cressy	3	3	Micaela	F	4	Eaten	100	Y	N	2	1037	1108	31	9	0	100	100	NA
26/08/2021	Cressy	3	2	Woody	M	2	Eaten	100	Y	N	1	1109	1142	33	10	1	90	80	NA
27/08/2021	Cressy	3	3	MacQuarie	M	4	Eaten	100	Y	N	2	1041	1111	30	9	0	100	30	NA
27/08/2021	Cressy	3	3	Woody	M	2	Eaten	100	Y	N	2	1124	1157	33	9	0	100	65	NA
5/08/2021	Trowunna	3	2	Madara	F	2	Partially	54	N	N	1	943	1011	28	9	1	90	5	Y	Pouch young; Bait gone approx 1 hour after test, capsule left
5/08/2021	Trowunna	3	2	Clementine	F	2	Uneaten	0	N	N	1	945	1013	28	9	1	90	20	Y	Pouch young
5/08/2021	Trowunna	3	2	Corinna	F	2	Uneaten	0	N	N	2	1228	1300	32	10	1	85	80	Y
25/08/2021	Cressy	3	1	Moltema	F	2	Uneaten	0	N	N	2	1309	1425	76	10	1	50	25	Y
26/08/2021	Cressy	3	2	Barnie	M	2	Uneaten	0	N	N	1	1152	1235	43	10	1	85	20	Y
26/08/2021	Cressy	3	2	Pez	M	2	Uneaten	0	N	N	1	1249	1319	30	10	1	95	60	Y
27/08/2021	Cressy	3	3	Pez	M	2	Uneaten	0	N	N	2	1304	1347	43	10	1	100	100	NA
