## Supplementary Data 8 for "Evaluation of oral baits and distribution methods for Tasmanian devils (*Sarcophilus harrisii*)"

Date	cSite	iVisit	iDay	cIndividualID	cSex	iAge	cFlavour	iDevilsInPen	Dropped.with.L.R.nabber	cEatenUneatenPartiallyLikely	EatenUneaten	iDaysSinceLastFed	dConsumed	d0to1Consumed	Start.time	End.time	Total.time	iTemp	Wind	Cloud.cover	Ground.cover	Baits.disappeared.overnight	Scat.markers	Notes
4/05/2021	Trowunna	1	1	Mowunna	F	2	PigOut	1	R	Eaten	1	1	100	1	1440	1515	35	13	0	0	10	NA	NA	Last fed 3/5 - fed last night; Pouch young
4/05/2021	Trowunna	1	1	Mowunna	F	2	FoxOff	1	L	Eaten	1	1	100	1	1440	1515	35	13	0	0	10	NA	NA	Last fed 3/5 - fed last night; Pouch young
4/05/2021	Trowunna	1	1	Marimba	F	6	FoxOff	1	L	Uneaten	0	2	0	0	1021	1051	30	6	0	0	100	Y	NA	Last fed 2/5 - starved night before
4/05/2021	Trowunna	1	1	Marimba	F	6	FoxShield	1	R	Uneaten	0	2	0	0	1021	1051	30	6	0	0	100	Y	NA	Last fed 2/5 - starved night before
4/05/2021	Trowunna	1	1	Wildboy	M	2	FoxOff	1	L	Uneaten	0	2	0	0	1128	1212	44	11	0	20	10	Y	NA	Last fed 2/5 - starved night before
4/05/2021	Trowunna	1	1	Wildboy	M	2	FoxShield	1	R	Uneaten	0	2	0	0	1128	1212	44	11	0	20	10	Y	NA	Last fed 2/5 - starved night before
4/05/2021	Trowunna	1	1	Madara	F	2	PigOut	1	R	Uneaten	0	1	0	0	1442	1515	33	13	0	0	0	Y	NA	Last fed 3/5 - fed last night; Pouch young
4/05/2021	Trowunna	1	1	Madara	F	2	FoxShield	1	L	Uneaten	0	1	0	0	1442	1515	33	13	0	0	0	Y	Y	Last fed 3/5 - fed last night; Pouch young
4/05/2021	Trowunna	1	1	Myrtacy	F	2	FoxShield	1	R	Partially	0	2	20	0.2	1130	1200	30	11	0	20	10	NA	NA	Last fed 2/5 - starved night before; dissapeared F/S could have been from 05/05/2021
4/05/2021	Trowunna	1	1	Deakin	M	6	FoxOff	1	L	Uneaten	0	2	0	0	1335	1415	40	13	0	5	40	Y	NA	Last fed 2/5 - starved night before
4/05/2021	Trowunna	1	1	McKenna	F	2	FoxShield	1	R	Partially	0	1	16	0.16	1446	1515	29	13	0	0	70	Y	NA	Last fed 3/5 - fed last night; Pouch young
4/05/2021	Trowunna	1	1	McMarroll	M	6	PigOut	1	R	Partially	0	2	10	0.1	1546	1614	28	13	0	0	20	Y	NA	Last fed 2/5 - starved night before; chicken thigh placed on fence during trial
4/05/2021	Trowunna	1	1	McKenna	F	2	FoxOff	1	L	Partially	0	1	6	0.06	1446	1515	29	13	0	0	70	Y	NA	Last fed 3/5 - fed last night; Pouch young
10/05/2021	Cressy	1	1	MacQuarie	M	4	FoxShield	1	R	Eaten	1	3	100	1	1253	1331	38	13	7	100	90	NA	NA	Last fed 3 days ago (7/5); umbrella used for camera, seen by devil; fed after trial around 1420 - regular feed
10/05/2021	Cressy	1	1	MacQuarie	M	4	FoxOff	1	L	Eaten	1	3	100	1	1253	1331	38	13	7	100	90	NA	NA	Last fed 3 days ago (7/5); umbrella used for camera, seen by devil; fed after trial around 1420 - regular feed
10/05/2021	Cressy	1	1	Pez	M	2	FoxOff	1	L	Eaten	1	3	100	1	1350	1427	37	13	7	100	25	NA	N	Last fed 3 days ago (7/5); fed after trial around 1420 - regular feed
10/05/2021	Cressy	1	1	Pez	M	2	PigOut	1	R	Eaten	1	3	100	1	1350	1427	37	13	7	100	25	NA	N	Last fed 3 days ago (7/5); fed after trial around 1420 - regular feed
10/05/2021	Cressy	1	1	Norbert	M	4	FoxShield	1	L	Eaten	1	3	100	1	1410	1456	46	13	7	100	30	NA	Y	Last fed 3 days ago (7/5); fed after trial around 1420 - regular feed; PigOut nibbled, missed pickup after trial
11/05/2021	Cressy	1	2	MacQuarie	M	4	FoxShield	1	L	Eaten	1	1	100	1	1146	1215	29	9	5	20	90	NA	NA	Fed last night (10/5)
11/05/2021	Cressy	1	2	MacQuarie	M	4	PigOut	1	R	Eaten	1	1	100	1	1146	1215	29	9	5	20	90	NA	NA	Fed last night (10/5)
11/05/2021	Cressy	1	2	Micaela	F	4	FoxOff	1	L	Eaten	1	1	100	1	1150	1220	30	9	5	20	100	NA	N	Fed last night (10/5)
11/05/2021	Cressy	1	2	Woody	M	2	FoxOff	1	L	Eaten	1	1	100	1	1233	1310	37	12	4	25	90	NA	Y	Fed last night (10/5); FoxOff was offered first to avoid devil biting nabber
11/05/2021	Cressy	1	2	Norbert	M	4	FoxOff	1	L	Eaten	1	1	100	1	1239	1315	36	12	3	25	20	NA	Y	Fed last night (10/5); PigOut casing left
11/05/2021	Cressy	1	2	Barnie	M	2	FoxOff	1	L	Eaten	1	1	100	1	1439	1523	44	11	3	10	50	NA	Y	Fed last night (10/5); Kangaroo given whole
12/05/2021	Cressy	1	3	MacQuarie	M	4	FoxOff	1	R	Eaten	1	2	100	1	1120	1154	34	11	1	95	85	NA	NA	Last fed 10/5
12/05/2021	Cressy	1	3	MacQuarie	M	4	PigOut	1	L	Eaten	1	2	100	1	1120	1154	34	11	1	95	85	NA	NA	Last fed 10/5
12/05/2021	Cressy	1	3	Micaela	F	4	FoxOff	1	R	Eaten	1	2	100	1	1124	1155	31	11	1	95	100	NA	NA	Last fed 10/5
12/05/2021	Cressy	1	3	Micaela	F	4	PigOut	1	L	Eaten	1	2	100	1	1124	1155	31	11	1	95	100	NA	NA	Last fed 10/5
12/05/2021	Cressy	1	3	Pez	M	2	FoxShield	1	R	Eaten	1	2	100	1	1127	1157	30	11	1	95	95	NA	NA	Last fed 10/5
12/05/2021	Cressy	1	3	Pez	M	2	FoxOff	1	L	Eaten	1	2	100	1	1127	1157	30	11	1	95	95	NA	NA	Last fed 10/5
12/05/2021	Cressy	1	3	Woody	M	2	FoxOff	1	L	Eaten	1	2	100	1	1206	1248	42	12	1	70	65	NA	NA	Last fed 10/5
12/05/2021	Cressy	1	3	Woody	M	2	FoxShield	1	R	Eaten	1	2	100	1	1206	1248	42	12	1	70	65	NA	NA	Last fed 10/5
12/05/2021	Cressy	1	3	Norbert	M	4	FoxShield	1	L	Eaten	1	2	100	1	1211	1253	42	12	1	70	NA	NA	NA	Last fed 10/5
12/05/2021	Cressy	1	3	HughHefner	M	5	FoxOff	1	L	Eaten	1	2	100	1	1228	1300	32	12	1	95	NA	NA	NA	Last fed 10/5
12/05/2021	Cressy	1	3	Barnie	M	2	FoxOff	1	R	Eaten	1	2	100	1	1307	1335	28	12	1	100	50	NA	NA	Last fed 10/5
17/05/2021	Cressy	2	1	Micaela	F	4	FoxOff	1	L	Eaten	1	3	100	1	1127	1157	30	9	2	20	70	NA	N	Gorge fed 14/5
17/05/2021	Cressy	2	1	Pez	M	2	FoxShield	1	R	Eaten	1	3	100	1	1120	1200	40	9	2	20	100	NA	N	Gorge fed 14/5
17/05/2021	Cressy	2	1	Pez	M	2	PigOut	1	L	Eaten	1	3	100	1	1120	1200	40	9	2	20	100	NA	N	Gorge fed 14/5
17/05/2021	Cressy	2	1	MacQuarie	M	4	FoxOff	1	L	Eaten	1	3	100	1	1131	1205	34	9	1	20	50	NA	N	Gorge fed 14/5
17/05/2021	Cressy	2	1	MacQuarie	M	4	PigOut	1	R	Eaten	1	3	100	1	1131	1205	34	9	1	20	50	NA	N	Gorge fed 14/5
17/05/2021	Cressy	2	1	Woody	M	2	FoxShield	1	R	Eaten	1	3	100	1	1222	1300	38	11	1	30	50	NA	N	Gorge fed 14/5
17/05/2021	Cressy	2	1	Woody	M	2	FoxOff	1	L	Eaten	1	3	100	1	1222	1300	38	11	1	30	50	NA	N	Gorge fed 14/5
17/05/2021	Cressy	2	1	Moltema	F	2	FoxShield	1	L	Eaten	1	3	100	1	1225	1300	35	11	1	30	60	NA	N	Gorge fed 14/5
17/05/2021	Cressy	2	1	HughHefner	M	5	FoxOff	1	R	Eaten	1	3	100	1	1231	1305	34	10	1	30	80	NA	N	Gorge fed 14/5
17/05/2021	Cressy	2	1	Norbert	M	4	FoxShield	1	L	Eaten	1	3	100	1	1315	1355	40	11	1	15	10	NA	N	Gorge fed 14/5
17/05/2021	Cressy	2	1	Norbert	M	4	FoxOff	1	R	Eaten	1	3	100	1	1315	1355	40	11	1	15	10	NA	N	Gorge fed 14/5
17/05/2021	Cressy	2	1	Barnie	M	2	PigOut	1	R	Eaten	1	3	100	1	1310	1355	45	11	1	15	60	NA	N	Gorge fed 14/5
18/05/2021	Cressy	2	2	Micaela	F	4	FoxShield	1	L	Eaten	1	1	100	1	1123	1206	43	11	1	2	100	NA	NA	Fed last night, small feed
18/05/2021	Cressy	2	2	Micaela	F	4	PigOut	1	R	Eaten	1	1	100	1	1123	1206	43	11	1	2	100	NA	NA	Fed last night, small feed
18/05/2021	Cressy	2	2	Pez	M	2	FoxOff	1	L	Eaten	1	1	100	1	1127	1206	39	11	1	2	90	NA	NA	Fed last night, small feed
18/05/2021	Cressy	2	2	Pez	M	2	FoxShield	1	R	Eaten	1	1	100	1	1127	1206	39	11	1	2	90	NA	NA	Fed last night, small feed
18/05/2021	Cressy	2	2	MacQuarie	M	4	FoxShield	1	R	Eaten	1	1	100	1	1131	1210	39	11	1	2	50	NA	NA	Fed last night, small feed; FoxShield squashed from storage, more oval shape
18/05/2021	Cressy	2	2	MacQuarie	M	4	FoxOff	1	L	Eaten	1	1	100	1	1131	1210	39	11	1	2	50	NA	NA	Fed last night, small feed
18/05/2021	Cressy	2	2	Woody	M	2	PigOut	1	L	Eaten	1	1	100	1	1217	1249	32	12	1	5	40	NA	NA	Fed last night, small feed
18/05/2021	Cressy	2	2	Woody	M	2	FoxOff	1	R	Eaten	1	1	100	1	1217	1249	32	12	1	5	40	NA	NA	Fed last night, small feed
18/05/2021	Cressy	2	2	Moltema	F	2	FoxOff	1	R	Eaten	1	1	100	1	1223	1250	27	12	1	5	30	NA	NA	Fed last night, small feed
18/05/2021	Cressy	2	2	HughHefner	M	5	FoxShield	1	L	Eaten	1	1	100	1	1231	1259	28	12	1	5	80	NA	Y	Fed last night, small feed
18/05/2021	Cressy	2	2	Norbert	M	4	FoxOff	1	R	Eaten	1	1	100	1	1347	1422	35	12	1	0	20	NA	Y	Fed last night, small feed
18/05/2021	Cressy	2	2	Norbert	M	4	PigOut	1	L	Eaten	1	1	100	1	1347	1422	35	12	1	0	20	NA	Y	Fed last night, small feed
4/05/2021	Trowunna	1	1	McMarroll	M	6	FoxOff	1	L	Partially	0	2	5	0.05	1546	1614	28	13	0	0	20	Y	NA	Last fed 2/5 - starved night before; chicken thigh placed on fence during trial
5/05/2021	Trowunna	1	2	Mowunna	F	2	FoxOff	1	R	Eaten	1	1	100	1	1325	1346	21	15	0	0	70	NA	Y	Fed night before - as usual; Pouch young
5/05/2021	Trowunna	1	2	Mowunna	F	2	FoxShield	1	L	Eaten	1	1	100	1	1325	1346	21	15	0	0	70	NA	Y	Fed night before - as usual; Pouch young
5/05/2021	Trowunna	1	2	Marimba	F	6	PigOut	1	R	Uneaten	0	1	0	0	1041	1113	32	12	0	0	30	Y	N	Fed night before - less than usual
5/05/2021	Trowunna	1	2	Marimba	F	6	FoxShield	1	L	Uneaten	0	1	0	0	1041	1113	32	12	0	0	30	Y	N	Fed night before - less than usual
5/05/2021	Trowunna	1	2	Wildboy	M	2	PigOut	1	R	Uneaten	0	1	0	0	1050	1118	28	12	0	0	20	Y	Y	Fed night before - less than usual; casing fell off PigOut, PigOut cut long ways; possible rat hole in enclosure
5/05/2021	Trowunna	1	2	Wildboy	M	2	FoxOff	1	L	Uneaten	0	1	0	0	1050	1118	28	12	0	0	20	Y	Y	Fed night before - less than usual
5/05/2021	Trowunna	1	2	Myrtacy	F	2	PigOut	1	L	Uneaten	0	1	0	0	1125	1155	30	12	0	0	10	Y	Y	Fed night before - less than usual; PigOut cut wide; FoxShield retrieved after trial could have been from night before
5/05/2021	Trowunna	1	2	Deakin	M	6	FoxOff	1	L	Uneaten	0	1	0	0	1209	1241	32	12	0	0	50	Y	Y	Fed night before - less than usual; PigOut cut long; PigOut broke in 2 upon lowering
5/05/2021	Trowunna	1	2	Deakin	M	6	PigOut	1	R	Uneaten	0	1	0	0	1209	1241	32	12	0	0	50	Y	Y	Fed night before - less than usual; PigOut cut long; PigOut broke in 2 upon lowering
5/05/2021	Trowunna	1	2	Madara	F	2	FoxOff	1	R	Uneaten	0	1	0	0	1327	1355	28	15	0	0	60	Y	Y	Fed night before - as usual; Pouch young
5/05/2021	Trowunna	1	2	Madara	F	2	FoxShield	1	L	Uneaten	0	1	0	0	1327	1355	28	15	0	0	60	Y	Y	Fed night before - as usual; Pouch young
5/05/2021	Trowunna	1	2	McKenna	F	2	PigOut	1	L	Uneaten	0	1	0	0	1424	1454	30	15	1	10	65	Y	N	Fed night before - as usual; Pouch young; Possible rat holes in enclosure
5/05/2021	Trowunna	1	2	Lizzie	F	2	PigOut	1	L	Partially	0	1	43	0.43	1418	1437	29	15	1	10	0	Y	N	Fed night before - as usual; Pouch young; PigOut cut longways; Placed by den by keeper, nabbers not used
5/05/2021	Trowunna	1	2	Myrtacy	F	2	FoxShield	1	R	Partially	0	1	39	0.39	1125	1155	30	12	0	0	10	Y	Y	Fed night before - less than usual; PigOut cut wide; FoxShield retrieved after trial could have been from night before
5/05/2021	Trowunna	1	2	McKenna	F	2	FoxOff	1	R	Partially	0	1	15	0.15	1424	1454	30	15	1	10	65	Y	N	Fed night before - as usual; Pouch young; Possible rat holes in enclosure
5/05/2021	Trowunna	1	2	McMarroll	M	6	FoxOff	1	L	Eaten	1	1	100	1	1530	1600	30	14	1	15	80	Y	Y	Fed night before - less than usual; kanagaroo dropped in to avoid devil trying to bite bait/nabber
6/05/2021	Trowunna	1	3	Mowunna	F	2	FoxShield	1	L	Eaten	1	1	100	1	1103	1138	35	10	1	100	35	NA	NA	Fed last night; Pouch young
6/05/2021	Trowunna	1	3	Lizzie	F	2	FoxShield	1	L	Eaten	1	1	100	1	1146	1220	34	12	0	100	0	NA	NA	Fed last night; Pouch young; Baits placed near den; F/S casing remains in nestbox
6/05/2021	Trowunna	1	3	Madara	F	2	PigOut	1	R	Uneaten	0	1	0	0	1105	1140	35	10	1	100	30	NA	NA	Fed last night; Pouch young
6/05/2021	Trowunna	1	3	Lizzie	F	2	PigOut	1	R	Uneaten	0	1	0	0	1146	1220	34	12	0	100	0	NA	NA	Fed last night; Pouch young; Baits placed near den; F/S casing remains in nestbox
6/05/2021	Trowunna	1	3	McKenna	F	2	PigOut	1	R	Uneaten	0	1	0	0	1149	1220	31	12	0	100	80	NA	NA	Fed last night as usual
6/05/2021	Trowunna	1	3	McKenna	F	2	FoxShield	1	L	Uneaten	0	1	0	0	1149	1220	31	12	0	100	80	NA	NA	Fed last night as usual
6/05/2021	Trowunna	1	3	Myrtacy	F	2	PigOut	1	L	Uneaten	0	1	0	0	1241	1315	34	15	1	100	40	NA	NA	Fed last night as usual
6/05/2021	Trowunna	1	3	Marimba	F	6	FoxShield	1	R	Uneaten	0	1	0	0	1238	1315	37	15	1	100	90	NA	NA	Fed last night as usual
6/05/2021	Trowunna	1	3	Marimba	F	6	PigOut	1	L	Uneaten	0	1	0	0	1238	1315	37	15	1	100	90	NA	NA	Fed last night as usual
6/05/2021	Trowunna	1	3	Myrtacy	F	2	FoxOff	1	R	Partially	0	1	28	0.28	1241	1315	34	15	1	100	40	NA	NA	Fed last night as usual
6/05/2021	Trowunna	1	3	Madara	F	2	FoxOff	1	L	Partially	0	1	3	0.03	1105	1140	35	10	1	100	30	NA	NA	Fed last night; Pouch young
2/06/2021	Trowunna	2	1	Mowunna	F	2	FoxShield	1	L	Eaten	1	1	100	1	1359	1432	33	10	0	80	10	NA	N	Pouch Young; PigOut casing leftover
2/06/2021	Trowunna	2	1	Mowunna	F	2	PigOut	1	R	Eaten	1	1	100	1	1359	1432	33	10	0	80	10	NA	N	Pouch Young; PigOut casing leftover
2/06/2021	Trowunna	2	1	Myrtacy	F	2	PigOut	1	R	Uneaten	0	2	0	0	1141	1200	29	10	0	80	20	Y	N	Wasn�t eating last feed; possibly entering estrus
2/06/2021	Trowunna	2	1	Madara	F	2	FoxOff	1	L	Uneaten	0	1	0	0	1401	1431	30	10	0	80	10	Y	N	Pouch Young
2/06/2021	Trowunna	2	1	Madara	F	2	PigOut	1	R	Uneaten	0	1	0	0	1401	1431	30	10	0	80	10	Y	N	Pouch Young
2/06/2021	Trowunna	2	1	Lizzie	F	2	PigOut	1	NA	Partially	0	1	38	0.38	1440	1514	34	10	0	80	5	Y	N	Pouch Young; PigOut casing leftover; Baits offered near nestbox by keeper
2/06/2021	Trowunna	2	1	Marimba	F	6	FoxOff	1	L	Partially	0	2	8	0.08	1137	1206	29	10	0	80	40	Y	N
2/06/2021	Trowunna	2	1	Myrtacy	F	2	FoxShield	1	L	Partially	0	2	2	0.02	1141	1200	29	10	0	80	20	Y	N	Wasn�t eating last feed; possibly entering estrus
3/06/2021	Trowunna	2	2	Mowunna	F	2	PigOut	1	R	Eaten	1	1	100	1	1148	1218	30	12	0	70	20	Y	Y	Pouch young
3/06/2021	Trowunna	2	2	Mowunna	F	2	FoxOff	1	L	Eaten	1	1	100	1	1148	1218	30	12	0	70	20	Y	Y	Pouch young
3/06/2021	Trowunna	2	2	Marimba	F	6	PigOut	1	R	Uneaten	0	1	0	0	1011	1039	28	9	0	70	60	Y	Y
11/05/2021	Cressy	1	2	Moltema	F	2	FoxShield	1	R	Uneaten	0	1	0	0	1425	1525	60	11	2	10	65	Y	N	Fed last night (10/5)
11/05/2021	Cressy	1	2	Moltema	F	2	FoxOff	1	L	Uneaten	0	1	0	0	1425	1525	60	11	2	10	65	Y	N	Fed last night (10/5)
11/05/2021	Cressy	1	2	HughHefner	M	5	PigOut	1	L	Uneaten	0	1	0	0	1429	1520	51	11	3	10	80	Y	NA	Fed last night (10/5); FoxShield touched by keeper before being weighed and thrown back in (scent mix)
17/05/2021	Cressy	2	1	HughHefner	M	5	PigOut	1	L	Uneaten	0	3	0	0	1231	1305	34	10	1	30	80	N	N	Gorge fed 14/5
18/05/2021	Cressy	2	2	Moltema	F	2	PigOut	1	L	Uneaten	0	1	0	0	1223	1250	27	12	1	5	30	NA	NA	Fed last night, small feed
18/05/2021	Cressy	2	2	Barnie	M	2	FoxShield	1	L	Uneaten	0	1	0	0	1306	1341	35	12	2	2	40	NA	NA	Fed last night, small feed
18/05/2021	Cressy	2	2	Barnie	M	2	FoxOff	1	R	Uneaten	0	1	0	0	1306	1341	35	12	2	2	40	NA	NA	Fed last night, small feed
11/05/2021	Cressy	1	2	Norbert	M	4	PigOut	1	R	Partially	1	1	92	0.92	1239	1315	36	12	3	25	20	NA	Y	Fed last night (10/5); PigOut casing left
11/05/2021	Cressy	1	2	Woody	M	2	PigOut	1	R	Partially	1	1	58	0.58	1233	1310	37	12	4	25	90	NA	Y	Fed last night (10/5); FoxOff was offered first to avoid devil biting nabber
3/06/2021	Trowunna	2	2	Deakin	M	6	FoxOff	1	L	Uneaten	0	1	0	0	1014	1044	30	9	0	70	70	Y	N
3/06/2021	Trowunna	2	2	Deakin	M	6	FoxShield	1	R	Uneaten	0	1	0	0	1014	1044	30	9	0	70	70	Y	N
3/06/2021	Trowunna	2	2	Myla	F	1	PigOut	1	L	Uneaten	0	1	0	0	1155	1228	33	12	0	70	90	Y	Y	PigOut was taken and found uneaten on perimeter of pen approximately 10m away
3/06/2021	Trowunna	2	2	Lizzie	F	2	FoxShield	1	NA	Uneaten	0	1	0	0	1239	1312	33	13	0	70	0	Y	Y	Pouch young; Baits placed near nestbox by keeper; Scat markers found on 5/6
18/05/2021	Cressy	2	2	HughHefner	M	5	FoxOff	1	R	Partially	0	1	33	0.33	1231	1259	28	12	1	5	80	NA	Y	Fed last night, small feed
3/06/2021	Trowunna	2	2	Lizzie	F	2	FoxOff	1	NA	Uneaten	0	1	0	0	1239	1312	33	13	0	70	0	Y	Y	Pouch young; Baits placed near nestbox by keeper; Scat markers found on 5/6
3/06/2021	Trowunna	2	2	McMarroll	M	6	PigOut	1	L	Uneaten	0	1	0	0	1413	1446	33	12	0	90	70	Y	N	PigOut rolled onto FoxShield upon lowering and baits remained close together; Devil was seen eating FoxShield after filming, casing left; Scat markers found on 5/6
3/06/2021	Trowunna	2	2	Myla	F	1	FoxOff	1	R	Partially	1	1	52	0.52	1155	1228	33	12	0	70	90	Y	Y	PigOut was taken and found uneaten on perimeter of pen approximately 10m away
3/06/2021	Trowunna	2	2	McMarroll	M	6	FoxShield	1	R	Eaten	1	1	100	1	1413	1446	33	12	0	90	70	Y	N	PigOut rolled onto FoxShield upon lowering and baits remained close together; Devil was seen eating FoxShield after filming, casing left; Scat markers found on 5/6
4/06/2021	Trowunna	2	3	Mowunna	F	2	FoxShield	1	L	Eaten	1	1	100	1	1208	1238	30	8	1	40	5	NA	Y
11/05/2021	Cressy	1	2	HughHefner	M	5	FoxShield	1	R	Partially	0	1	10	0.1	1429	1520	51	11	3	10	80	NA	NA	Fed last night (10/5); FoxShield touched by keeper before being weighed and thrown back in (scent mix)
10/05/2021	Cressy	1	1	Micaela	F	4	PigOut	1	R	Partially	0	3	9	0.09	1301	1340	39	13	5	100	25	Y	N	Last fed 3 days ago (7/5); fed after trial around 1420 - regular feed; sniffed where PigOut was placed after bait was picked up; FoxShield casing left
4/06/2021	Trowunna	2	3	Mowunna	F	2	FoxOff	1	R	Eaten	1	1	100	1	1208	1238	30	8	1	40	5	NA	Y
4/06/2021	Trowunna	2	3	Marimba	F	6	PigOut	1	R	Uneaten	0	1	0	0	1028	1058	30	7	1	50	5	NA	N	FoxOff eaten after filming
4/06/2021	Trowunna	2	3	Marimba	F	6	FoxOff	1	L	Uneaten	0	1	0	0	1028	1058	30	7	1	50	5	NA	N	FoxOff eaten after filming
4/06/2021	Trowunna	2	3	Deakin	M	6	FoxShield	1	L	Uneaten	0	1	0	0	1111	1139	28	7	0	50	60	NA	N
4/06/2021	Trowunna	2	3	Deakin	M	6	PigOut	1	R	Uneaten	0	1	0	0	1111	1139	28	7	0	50	60	NA	N
4/06/2021	Trowunna	2	3	Myla	F	1	FoxShield	1	L	Uneaten	0	1	0	0	1211	1239	28	8	1	40	90	NA	N	FoxShield taken and placed by nestbox
