## Supplementary Data 9 for "Evaluation of oral baits and distribution methods for Tasmanian devils (*Sarcophilus harrisii*)"

Location	Dates baits were present	Number of nights bait was present	Bait Flavour	Treatment	Confirmed eaten by	Suspected eaten by	ConfirmedSuspected	Devil	Possum	Pademelon	Bennett's Wallaby	Cat	Dog	Brown bandicoot	Eatern barred bandicoot	Tasmanian bettong	Eastern quoll	Rakali	Rabbit	Mouse	Nativehen	Blackbird	No ID	Total
Sandfly 1	28/8 - 29/8	1	FoxOff	buried	Eastern quoll		Eastern quoll										1							1
Sandfly 1	4/9 - 5/9	1	FoxShield	buried	Eastern quoll		Eastern quoll			1							1							2
Sandfly 2	28/8 - 29/8	1	FoxShield	buried	Eastern quoll		Eastern quoll										1							1
Lenah Valley 1	15/7 - 16/7	1	Kangaroo	buried	Unknown	Unknown	Unknown																	0
Ridgeway (b)	1/9 - 2/9	1	PigOut	uncovered	Devil		Devil	2																2
Sandfly 2	10/7 - 11/7	1	PigOut	uncovered	Eastern quoll		Eastern quoll			4					1		1						1	7
Sandfly 2	24/7 - 25/7	1	FoxOff	buried	Eastern quoll		Eastern quoll			1							1							2
Sandfly 2	4/9 - 5/9	1	FoxOff	buried		Eastern quoll	Eastern quoll			3							1							4
Ridgeway (a)	14/7-15/8	1	FoxShield	buried	Pademelon		Pademelon		2	7														9
Lenah Valley 2	29/7 - 30/7	1	FoxShield	uncovered	Possum		Possum		1															1
Lenah Valley 2	3/8 - 4/8	1	Kangaroo	buried	Unknown	Unknown	Unknown		1															1
Sandfly 2	21/8 - 22/8	1	PigOut	buried	Eastern quoll		Eastern quoll			3							1							4
Lenah Valley 2	21/7 - 22/7	1	PigOut	uncovered	Pademelon		Pademelon			1														1
Ridgeway (a)	3/7 - 4/7	1	PigOut	uncovered	Pademelon		Pademelon			5			1		1									7
Ridgeway (a)	11/7 - 12/7	1	FoxOff	buried	Pademelon		Pademelon		6	6	2								1					15
Ridgeway (a)	26/6 - 27/7	1	FoxShield	uncovered	Possum		Possum		1	2														3
Middleton	4/8 -5/8	1	Kangaroo	buried		Possum	Possum	2	3															5
Ridgeway (b)	30/8 - 31/8	1	FoxOff	uncovered	Pademelon		Pademelon	1		1														2
Lenah Valley 2	14/6 -15/6	1	FoxOff	uncovered	Possum		Possum		4															4
Lenah Valley 1	10/7 - 11/7	1	FoxShield	buried	Unknown	Unknown	Unknown			1	2		1											4
Middleton	1/7 - 2/7	1	FoxShield	uncovered	Unknown	Unknown	Unknown																	0
Ridgeway (a)	19/7-20/7	1	PigOut	buried	Pademelon		Pademelon			1														1
Lenah Valley 2	21/6 - 22/6	1	PigOut	uncovered	Possum		Possum		3															3
Lenah Valley 2	14/7 - 15/7	1	FoxOff	uncovered	Possum		Possum		3	2														5
Ridgeway (b)	14/8 - 15/8	1	FoxShield	uncovered	Unknown	Unknown	Unknown	1																1
Lenah Valley 1	22/7 - 23/7	1	PigOut	buried with control	Unknown	Unknown	Unknown			3	5													8
Ridgeway (b)	8/8 - 9/8	1	PigOut	uncovered	Unknown	Unknown	Unknown	1		1														2
Lenah Valley 1	18/7 - 19/7	1	FoxOff	buried	Unknown	Unknown	Unknown	1		5	4	1									1		1	13
Sandfly 2	7/8 - 8/8	1	FoxShield	buried		Devil	Devil	3		4														7
Ridgeway (b)	2/8 - 3/8	1	FoxShield	buried		Pademelon	Pademelon			1														1
Lenah Valley 2	28/6 - 29/6	1	FoxShield	uncovered		Possum	Possum		1	1														2
Lenah Valley 1	20/7 - 21/7	1	FoxShield	buried		Rodent	Rodent		3	1	3									1	1			9
Lenah Valley 1	12/7 - 13/7	1	PigOut	buried		Pademelon	Pademelon	1	1	8	4	1											1	16
Lenah Valley 2	23/8 - 24/8	1	PigOut	buried		Possum	Possum		2															2
Sandfly 1	10/7 - 12/7	2	PigOut	uncovered	Unknown	Unknown	Unknown			3		1												4
Sandfly 2	31/7 - 2/8	2	PigOut	buried		Devil	Devil	3		11					1		2						1	18
Sandfly 2	14/8 - 17/8	3	FoxOff	buried		Eastern quoll	Eastern quoll			10							3						1	14
Sandfly 1	14/8 - 17/8	3	FoxShield	buried	Unknown	Unknown	Unknown			3													2	5
Lenah Valley 1	27/7 - 1/8	4	Kangaroo	buried	Unknown	Unknown	Unknown			2											4	1		7
Middleton	21/7 - 25/7	4	FoxOff	buried	Unknown	Unknown	Unknown																	0
Ridgeway (a)	26/7 - 30/7	4	FoxOff	buried	Unknown	Unknown	Unknown		6	37	7		1						3		3			57
Lenah Valley 2	16/8 - 23/8	7	FoxOff	buried		Possum	Possum		6	1														7
Sandfly 1	21/8 - 28/8	7	PigOut	buried	Unknown	Unknown	Unknown	5	1	38	1													45
Sandfly 1	7/8 - 14/8	7	FoxOff	buried	Unknown	Unknown	Unknown			7														7
Lenah Valley 2	6/7 - 14/7	8	Kangaroo	uncovered	Unknown	Unknown	Unknown		12	4														16
								20	56	178	28	3	3	0	3	0	12	0	4	1	9	1	7	325
